# Genetic markers and tree properties predicting wood biorefining potential in aspen (*Populus tremula*) bioenergy feedstock

**DOI:** 10.1101/2021.07.06.450716

**Authors:** Sacha Escamez, Kathryn M. Robinson, Mikko Luomaranta, Madhavi Latha Gandla, Niklas Mähler, Zakiya Yassin, Thomas Grahn, Gerhard Scheepers, Lars-Göran Stener, Stefan Jansson, Leif J. Jönsson, Nathaniel R. Street, Hannele Tuominen

**Affiliations:** Umeå Plant Science Centre (UPSC), Department of Plant Physiology, Umeå University, SE-901 87, Umeå, Sweden; Department of Chemistry, Umeå University, SE-901 87, Umeå, Sweden; RISE AB, Drottning Kristinas väg 61 B, SE-114 28, Stockholm, Sweden; The Forestry Research Institute of Sweden, Ekebo, SE-268 90 Svalöv, Sweden

**Keywords:** Biorefining, feedstock recalcitrance, bioenergy, forest feedstocks, saccharification, biomass

## Abstract

**Background:** Wood represents the majority of the biomass on land and constitutes a renewable source of biofuels and other bioproducts. However, wood is recalcitrant to bioconversion, raising a need for feedstock improvement in production of, for instance, biofuels. We investigated the properties of wood that affect bioconversion, as well as the underlying genetics, to help identify superior tree feedstocks for biorefining.

**Results:** We recorded 65 wood-related and growth traits in a population of 113 natural aspen genotypes from Sweden. These traits included three growth and field performance traits, 20 traits for wood chemical composition, 17 traits for wood anatomy and structure, and 25 wood saccharification traits as indicators of bioconversion potential. Glucose release after saccharification with acidic pretreatment correlated positively with tree stem height and diameter and the carbohydrate content of the wood, and negatively with the content of lignin and the hemicellulose sugar units. Most of these traits displayed extensive natural variation within the aspen population and high broad-sense heritability, supporting their potential in genetic improvement of feedstocks towards improved bioconversion. Finally, a genome wide association study (GWAS) revealed 13 genetic loci for saccharification yield (on a whole tree biomass basis), with six of them intersecting with associations for either height or stem diameter of the trees.

**Conclusions:** The simple growth traits of stem height and diameter were identified as good predictors of wood saccharification yield in aspen trees. GWAS elucidated the underlying genetics, revealing putative genetic markers for bioconversion of bioenergy tree feedstocks.
