## Additional file 4 for "Genetic markers and tree properties predicting wood biorefining potential in aspen (*Populus tremula*) bioenergy feedstock"

### Sheet: Overview
Additional file 4. Significant (q-value <0.1) single nucleotide polymorphisms (SNPs) identified in the genome-wide association study (GWAS) of 65 traits recorded in the Swedish Aspen (SwAsp) common garden.
Sheet 1	All significant SNP-phenotype associations in the GWAS of 65 aspen growth, wood, and biorefinery traits
Sheet 2	Linkage disequilibrium R-squared values for significant SNPs in the hot spot of associations for TWG on chromosome 1
Sheet 3	List of the 38 SNPs with LD with at least one of the other signficant SNPs associated with TWG in the 3327 region ("hot spot") on chromosome 1

### Sheet: sheet 1
All significant (q-value <0.1) SNP-phenotype associations in the GWAS of 65 aspen growth, wood and biorefinery traits. Abbreviations: SNP, name of SNP associated with trait; Chromosome, chromosomal location of the SNP; Position, position within Populus tremula genome sequence; Missingness, number of individuals with missing SNP gentoype information; Major allele, homozygous minor allele; Minor al…
Trait	SNP	Chromosome	Position	Missingness	Minor allele	Major allele	MAF	beta	standard error (beta)	P-value	q-value	PVE	Feature	Nearest gene (with distance in base pairs)	Associated P. tremula gene	Gene ontology (GO) term(s) associated with annotated gene	Description of associated gene function	Best DIAMOND match to Arabidopsis thaliana gene (homolog)	Description of homologous A.thaliana gene
DBH	chr7_8464082_T_C	7	8464082	4	C	T	0.089	0.629225	0.10658	2.65929e-08	0.0795478	0.260393	intergenic	Potra2n7c16159(dist=4943),Potra2n7c16161(dist=52974)	NA	NA	NA	NA	NA
DBH	chr15_11498874_A_G	15	11498874	3	G	A	0.089	0.622305	0.105162	2.91413e-08	0.0795478	0.261293	intergenic	Potra2n15c29048(dist=6074),Potra2n15c29049(dist=2299)	NA	NA	NA	NA	NA
DBH	chr9_2882991_T_C	9	2882991	0	C	T	0.051	0.874149	0.151214	4.69091e-08	0.0795478	0.252371	upstream;downstream	Potra2n9c19049(dist=362);Potra2n9c19048(dist=757)	Potra2n9c19049;Potra2n9c19048	protein binding|integral component of mitochondrial inner membrane|membrane insertase activity|protein insertion into mitochondrial inner membrane from matrix|mitochondrial respiratory chain complex IV assembly;NA	UniRef90_UPI00057AF7B5ALBINO3-like protein 2, chloroplastic isoform X1;UniRef90_A0A200Q6T9Oxidoreductase-like	AT1G65080;AT2G21385	Membrane insertion protein, OxaA/YidC with tetratricopeptide repeat domain-containing protein;hypothetical protein
DBH	chr3_14108924_T_C	3	14108924	6	C	T	0.113	0.607598	0.105167	4.7661e-08	0.0795478	0.252146	downstream	Potra2n3c8002(dist=528)	Potra2n3c8002	drug transmembrane transport|regulation of pH|solute:proton antiporter activity|integral component of membrane|xenobiotic transport|xenobiotic transmembrane transporter activity|proton transmembrane transport	UniRef90_B9H866Protein DETOXIFICATION	AT3G59030	MATE efflux family protein
FibFrac	chr12_10399659_G_A	12	10399659	0	A	G	0.268	0.615157	0.106212	3.65712e-08	0.0486789	0.253083	upstream;downstream	Potra2n12c24540(dist=543);Potra2n12c24542(dist=1510)	Potra2n12c24540;Potra2n12c24542	NA;integral component of membrane	UniRef90_A0A2K1YBK0J domain-containing protein;UniRef90_B9I3S4Nodulin-like domain-containing protein	AT2G25560;AT3G01930	DNAJ heat shock N-terminal domain-containing protein;Major facilitator superfamily protein
FibFrac	chr12_10400682_C_G	12	10400682	0	G	C	0.268	0.615157	0.106212	3.65712e-08	0.0486789	0.253083	upstream;downstream	Potra2n12c24540(dist=1566);Potra2n12c24542(dist=487)	Potra2n12c24540;Potra2n12c24542	NA;integral component of membrane	UniRef90_A0A2K1YBK0J domain-containing protein;UniRef90_B9I3S4Nodulin-like domain-containing protein	AT2G25560;AT3G01930	DNAJ heat shock N-terminal domain-containing protein;Major facilitator superfamily protein
FibFrac	chr12_10401633_C_A	12	10401633	0	A	C	0.268	0.615157	0.106212	3.65712e-08	0.0486789	0.253083	UTR3	Potra2n12c24542(Potra2n12c24542.1:c.*421G>T,Potra2n12c24542.2:c.*421G>T)	Potra2n12c24542	integral component of membrane	UniRef90_B9I3S4Nodulin-like domain-containing protein	AT3G01930	Major facilitator superfamily protein
FibFrac	chr12_10401652_T_C	12	10401652	0	C	T	0.268	0.615157	0.106212	3.65712e-08	0.0486789	0.253083	UTR3	Potra2n12c24542(Potra2n12c24542.1:c.*402A>G,Potra2n12c24542.2:c.*402A>G)	Potra2n12c24542	integral component of membrane	UniRef90_B9I3S4Nodulin-like domain-containing protein	AT3G01930	Major facilitator superfamily protein
FibFrac	chr12_10401663_T_C	12	10401663	0	C	T	0.268	0.615157	0.106212	3.65712e-08	0.0486789	0.253083	UTR3	Potra2n12c24542(Potra2n12c24542.1:c.*391A>G,Potra2n12c24542.2:c.*391A>G)	Potra2n12c24542	integral component of membrane	UniRef90_B9I3S4Nodulin-like domain-containing protein	AT3G01930	Major facilitator superfamily protein
height	chr1_28058494_C_T	1	28058494	1	T	C	0.138	0.523451	0.0868415	1.4934e-08	0.0437627	0.26847	intergenic	Potra2n1c2354(dist=18557),Potra2n1c2355(dist=54499)	NA	NA	NA	NA	NA
height	chr1_28056992_G_A	1	28056992	8	A	G	0.132	0.602231	0.10192	2.59746e-08	0.0437627	0.260723	intergenic	Potra2n1c2354(dist=17055),Potra2n1c2355(dist=56001)	NA	NA	NA	NA	NA
height	chr1_28058412_T_C	1	28058412	11	C	T	0.159	0.50448	0.0854376	2.64859e-08	0.0437627	0.260449	intergenic	Potra2n1c2354(dist=18475),Potra2n1c2355(dist=54581)	NA	NA	NA	NA	NA
height	chr1_28056459_G_A	1	28056459	9	A	G	0.144	0.529922	0.0915931	4.59035e-08	0.0437627	0.252679	intergenic	Potra2n1c2354(dist=16522),Potra2n1c2355(dist=56534)	NA	NA	NA	NA	NA
height	chr1_28056757_A_G	1	28056757	9	G	A	0.15	0.508532	0.0888646	6.13037e-08	0.0437627	0.248563	intergenic	Potra2n1c2354(dist=16820),Potra2n1c2355(dist=56236)	NA	NA	NA	NA	NA
height	chr15_11498874_A_G	15	11498874	3	G	A	0.089	0.630959	0.110553	6.5735e-08	0.0437627	0.247567	intergenic	Potra2n15c29048(dist=6074),Potra2n15c29049(dist=2299)	NA	NA	NA	NA	NA
height	chr1_28058398_C_A	1	28058398	19	A	C	0.175	0.49636	0.0870128	6.65968e-08	0.0437627	0.247381	intergenic	Potra2n1c2354(dist=18461),Potra2n1c2355(dist=54595)	NA	NA	NA	NA	NA
height	chr1_28056781_C_A	1	28056781	11	A	C	0.153	0.508871	0.0892356	6.71735e-08	0.0437627	0.247258	intergenic	Potra2n1c2354(dist=16844),Potra2n1c2355(dist=56212)	NA	NA	NA	NA	NA
height	chr1_28056470_G_A	1	28056470	9	A	G	0.15	0.505718	0.0890176	7.4088e-08	0.0437627	0.245857	intergenic	Potra2n1c2354(dist=16533),Potra2n1c2355(dist=56523)	NA	NA	NA	NA	NA
height	chr1_28055811_G_A	1	28055811	8	A	G	0.143	0.522724	0.0921342	7.66967e-08	0.0437627	0.245362	intergenic	Potra2n1c2354(dist=15874),Potra2n1c2355(dist=57182)	NA	NA	NA	NA	NA
height	chr1_28055518_G_C	1	28055518	10	C	G	0.152	0.504907	0.0892803	8.33315e-08	0.0437627	0.244174	intergenic	Potra2n1c2354(dist=15581),Potra2n1c2355(dist=57475)	NA	NA	NA	NA	NA
height	chr1_28055527_T_C	1	28055527	10	C	T	0.152	0.504907	0.0892803	8.33315e-08	0.0437627	0.244174	intergenic	Potra2n1c2354(dist=15590),Potra2n1c2355(dist=57466)	NA	NA	NA	NA	NA
height	chr1_28055897_G_A	1	28055897	9	A	G	0.15	0.503895	0.0891725	8.50612e-08	0.0437627	0.243879	intergenic	Potra2n1c2354(dist=15960),Potra2n1c2355(dist=57096)	NA	NA	NA	NA	NA
height	chr1_28056511_C_T	1	28056511	6	T	C	0.156	0.479187	0.0860222	1.22449e-07	0.0552741	0.23864	intergenic	Potra2n1c2354(dist=16574),Potra2n1c2355(dist=56482)	NA	NA	NA	NA	NA
height	chr4_6918285_C_A	4	6918285	0	C	A	0.081	0.701946	0.126073	1.23964e-07	0.0552741	0.238462	intergenic	Potra2n4c9179(dist=3078),Potra2n4c9180(dist=10748)	NA	NA	NA	NA	NA
height	chr4_6918238_C_A	4	6918238	0	C	A	0.086	0.679249	0.12418	1.92641e-07	0.0805278	0.23208	intergenic	Potra2n4c9179(dist=3031),Potra2n4c9180(dist=10795)	NA	NA	NA	NA	NA
height	chr1_28057911_C_T	1	28057911	6	T	C	0.151	0.470447	0.0865936	2.27422e-07	0.0878686	0.229665	intergenic	Potra2n1c2354(dist=17974),Potra2n1c2355(dist=55082)	NA	NA	NA	NA	NA
height	chr1_28057617_G_A	1	28057617	11	A	G	0.159	0.473019	0.0873257	2.44369e-07	0.0878686	0.228617	intergenic	Potra2n1c2354(dist=17680),Potra2n1c2355(dist=55376)	NA	NA	NA	NA	NA
height	chr1_28058018_C_T	1	28058018	10	T	C	0.157	0.472008	0.0872155	2.49615e-07	0.0878686	0.228307	intergenic	Potra2n1c2354(dist=18081),Potra2n1c2355(dist=54975)	NA	NA	NA	NA	NA
height	chr1_28064458_T_G	1	28064458	0	G	T	0.131	0.496076	0.0924607	3.07331e-07	0.0953144	0.225267	intergenic	Potra2n1c2354(dist=24521),Potra2n1c2355(dist=48535)	NA	NA	NA	NA	NA
height	chr5_7763017_G_A	5	7763017	5	A	G	0.069	0.737832	0.137565	3.09695e-07	0.0953144	0.225155	intergenic	Potra2n5c11372(dist=31401),Potra2n5c11373(dist=10382)	NA	NA	NA	NA	NA
height	chr1_28043288_C_T	1	28043288	6	T	C	0.134	0.518505	0.0967221	3.1352e-07	0.0953144	0.224976	intergenic	Potra2n1c2354(dist=3351),Potra2n1c2355(dist=69705)	NA	NA	NA	NA	NA
TWG	chr7_8464082_T_C	7	8464082	4	C	T	0.089	0.643848	0.10829	2.19021e-08	0.0655463	0.263118	intergenic	Potra2n7c16159(dist=4943),Potra2n7c16161(dist=52974)	NA	NA	NA	NA	NA
TWG	chr1_28056992_G_A	1	28056992	8	A	G	0.132	0.586953	0.0993632	2.6545e-08	0.0655463	0.260611	intergenic	Potra2n1c2354(dist=17055),Potra2n1c2355(dist=56001)	NA	NA	NA	NA	NA
TWG	chr9_2882991_T_C	9	2882991	0	C	T	0.051	0.898619	0.153397	3.28563e-08	0.0655463	0.257412	upstream;downstream	Potra2n9c19049(dist=362);Potra2n9c19048(dist=757)	Potra2n9c19049;Potra2n9c19048	protein binding|integral component of mitochondrial inner membrane|membrane insertase activity|protein insertion into mitochondrial inner membrane from matrix|mitochondrial respiratory chain complex IV assembly;NA	UniRef90_UPI00057AF7B5ALBINO3-like protein 2, chloroplastic isoform X1;UniRef90_A0A200Q6T9Oxidoreductase-like	AT1G65080;AT2G21385	Membrane insertion protein, OxaA/YidC with tetratricopeptide repeat domain-containing protein;hypothetical protein
TWG	chr1_28058494_C_T	1	28058494	1	T	C	0.138	0.496707	0.0854828	4.09129e-08	0.0655463	0.254311	intergenic	Potra2n1c2354(dist=18557),Potra2n1c2355(dist=54499)	NA	NA	NA	NA	NA
TWG	chr1_28056459_G_A	1	28056459	9	A	G	0.144	0.512013	0.0895456	6.2623e-08	0.0655463	0.248259	intergenic	Potra2n1c2354(dist=16522),Potra2n1c2355(dist=56534)	NA	NA	NA	NA	NA
TWG	chr1_28058412_T_C	1	28058412	11	C	T	0.159	0.477279	0.084153	7.73836e-08	0.0655463	0.245235	intergenic	Potra2n1c2354(dist=18475),Potra2n1c2355(dist=54581)	NA	NA	NA	NA	NA
TWG	chr4_6918238_C_A	4	6918238	0	C	A	0.086	0.680363	0.119961	7.73967e-08	0.0655463	0.245232	intergenic	Potra2n4c9179(dist=3031),Potra2n4c9180(dist=10795)	NA	NA	NA	NA	NA
TWG	chr4_6918285_C_A	4	6918285	0	C	A	0.081	0.693786	0.122332	7.83835e-08	0.0655463	0.245221	intergenic	Potra2n4c9179(dist=3078),Potra2n4c9180(dist=10748)	NA	NA	NA	NA	NA
TWG	chr10_2830421_T_G	10	2830421	4	G	T	0.053	0.791315	0.142615	1.3518e-07	0.074649	0.237212	exonic	Potra2n10c20558	Potra2n10c20558	GTPase activity|oxoglutarate dehydrogenase (succinyl-transferring) activity|GTP binding|mitochondrion|tricarboxylic acid cycle|lysine catabolic process|tryptophan metabolic process|integral component of membrane|thiamine pyrophosphate binding|ADP binding|oxoglutarate dehydrogenase complex	UniRef90_A0A2C9V2S9Transket_pyr domain-containing protein	AT5G65750	2-oxoglutarate dehydrogenase, E1 component
TWG	chr1_28058398_C_A	1	28058398	19	A	C	0.175	0.471186	0.0855532	1.62679e-07	0.074649	0.234533	intergenic	Potra2n1c2354(dist=18461),Potra2n1c2355(dist=54595)	NA	NA	NA	NA	NA
TWG	chr15_11498874_A_G	15	11498874	3	G	A	0.089	0.59823	0.108742	1.67234e-07	0.074649	0.234132	intergenic	Potra2n15c29048(dist=6074),Potra2n15c29049(dist=2299)	NA	NA	NA	NA	NA
TWG	chr17_17458709_T_G	17	17458709	1	G	T	0.066	0.873412	0.158826	1.68907e-07	0.074649	0.233988	intergenic	Potra2n17c31917(dist=19687),Potra2n17c31919(dist=2697)	NA	NA	NA	NA	NA
TWG	chr1_28056757_A_G	1	28056757	9	G	A	0.15	0.480965	0.0874817	1.69874e-07	0.074649	0.233905	intergenic	Potra2n1c2354(dist=16820),Potra2n1c2355(dist=56236)	NA	NA	NA	NA	NA
TWG	chr1_28055811_G_A	1	28055811	8	A	G	0.143	0.496919	0.0905395	1.77263e-07	0.074649	0.233288	intergenic	Potra2n1c2354(dist=15874),Potra2n1c2355(dist=57182)	NA	NA	NA	NA	NA
TWG	chr1_28056470_G_A	1	28056470	9	A	G	0.15	0.479755	0.0875363	1.83559e-07	0.074649	0.232781	intergenic	Potra2n1c2354(dist=16533),Potra2n1c2355(dist=56523)	NA	NA	NA	NA	NA
TWG	chr1_28056781_C_A	1	28056781	11	A	C	0.153	0.478959	0.0879748	2.16058e-07	0.074649	0.230411	intergenic	Potra2n1c2354(dist=16844),Potra2n1c2355(dist=56212)	NA	NA	NA	NA	NA
TWG	chr5_7763017_G_A	5	7763017	5	A	G	0.069	0.727258	0.13362	2.17548e-07	0.074649	0.230311	intergenic	Potra2n5c11372(dist=31401),Potra2n5c11373(dist=10382)	NA	NA	NA	NA	NA
TWG	chr10_7238458_A_T	10	7238458	12	T	A	0.086	0.591635	0.109003	2.32665e-07	0.074649	0.229333	upstream;downstream	Potra2n10c21196(dist=688);Potra2n10c21197(dist=1220)	Potra2n10c21196;Potra2n10c21197	dimethylallyltranstransferase activity|steroid biosynthetic process|integral component of membrane|terpenoid biosynthetic process|heptaprenyl diphosphate synthase activity;NA	UniRef90_B9SVW8Geranylgeranyl pyrophosphate synthase, putative;UniRef90_A0A2K1YTP5Uncharacterized protein	AT2G34630;AT1G69050	geranyl diphosphate synthase 1;hypothetical protein
TWG	chr1_28055518_G_C	1	28055518	10	C	G	0.152	0.476733	0.0879167	2.38099e-07	0.074649	0.228996	intergenic	Potra2n1c2354(dist=15581),Potra2n1c2355(dist=57475)	NA	NA	NA	NA	NA
TWG	chr1_28055527_T_C	1	28055527	10	C	T	0.152	0.476733	0.0879167	2.38099e-07	0.074649	0.228996	intergenic	Potra2n1c2354(dist=15590),Potra2n1c2355(dist=57466)	NA	NA	NA	NA	NA
TWG	chr1_28055897_G_A	1	28055897	9	A	G	0.15	0.475802	0.0878077	2.42244e-07	0.074649	0.228745	intergenic	Potra2n1c2354(dist=15960),Potra2n1c2355(dist=57096)	NA	NA	NA	NA	NA
TWG	chr16_2553582_G_A	16	2553582	0	A	G	0.263	0.480765	0.0887725	2.4549e-07	0.074649	0.22855	UTR3	Potra2n16c29591(Potra2n16c29591.2:c.*560G>A,Potra2n16c29591.3:c.*560G>A,Potra2n16c29591.1:c.*560G>A)	Potra2n16c29591	D-arabinono-1,4-lactone oxidase activity|mitochondrion|plastid|integral component of membrane|galactonolactone dehydrogenase activity|L-ascorbic acid metabolic process|L-gulonolactone oxidase activity|oxidation-reduction process|FAD binding|L-gulono-1,4-lactone dehydrogenase activity	UniRef90_B9IHU5FAD-binding PCMH-type domain-containing protein	AT3G47930	L-galactono-1,4-lactone dehydrogenase
TWG	chr18_13242123_C_T	18	13242123	20	T	C	0.063	0.729439	0.135319	2.74656e-07	0.0798869	0.226912	intergenic	Potra2n18c33227(dist=5845),Potra2n18c33228(dist=5420)	NA	NA	NA	NA	NA
TWG	chr14_4784483_A_G	14	4784483	0	G	A	0.056	0.889455	0.166339	3.32941e-07	0.0924334	0.224095	intronic	Potra2n14c26895	Potra2n14c26895	RNA polymerase II regulatory region sequence-specific DNA binding|DNA-binding transcription factor activity|nucleus|transcription factor complex|multicellular organism development|transcription factor binding|integral component of membrane|regulation of transcription, DNA-templated|positive regulation of transcription by RNA polymerase II|protein dimerization activity	UniRef90_A0A2K1XRU8K-box domain-containing protein	AT2G45660	AGAMOUS-like 20
TWG	chr10_18074369_C_T	10	18074369	23	T	C	0.079	0.689603	0.129165	3.45426e-07	0.0924334	0.223555	intergenic	Potra2n10c22263(dist=12890),Potra2n10c22264(dist=12375)	NA	NA	NA	NA	NA
VessFrac	chr12_10399659_G_A	12	10399659	0	A	G	0.268	-0.600768	0.105503	5.52344e-08	0.0733809	0.246719	upstream;downstream	Potra2n12c24540(dist=543);Potra2n12c24542(dist=1510)	Potra2n12c24540;Potra2n12c24542	NA;integral component of membrane	UniRef90_A0A2K1YBK0J domain-containing protein;UniRef90_B9I3S4Nodulin-like domain-containing protein	AT2G25560;AT3G01930	DNAJ heat shock N-terminal domain-containing protein;Major facilitator superfamily protein
VessFrac	chr12_10400682_C_G	12	10400682	0	G	C	0.268	-0.600768	0.105503	5.52344e-08	0.0733809	0.246719	upstream;downstream	Potra2n12c24540(dist=1566);Potra2n12c24542(dist=487)	Potra2n12c24540;Potra2n12c24542	NA;integral component of membrane	UniRef90_A0A2K1YBK0J domain-containing protein;UniRef90_B9I3S4Nodulin-like domain-containing protein	AT2G25560;AT3G01930	DNAJ heat shock N-terminal domain-containing protein;Major facilitator superfamily protein
VessFrac	chr12_10401633_C_A	12	10401633	0	A	C	0.268	-0.600768	0.105503	5.52344e-08	0.0733809	0.246719	UTR3	Potra2n12c24542(Potra2n12c24542.1:c.*421G>T,Potra2n12c24542.2:c.*421G>T)	Potra2n12c24542	integral component of membrane	UniRef90_B9I3S4Nodulin-like domain-containing protein	AT3G01930	Major facilitator superfamily protein
VessFrac	chr12_10401652_T_C	12	10401652	0	C	T	0.268	-0.600768	0.105503	5.52344e-08	0.0733809	0.246719	UTR3	Potra2n12c24542(Potra2n12c24542.1:c.*402A>G,Potra2n12c24542.2:c.*402A>G)	Potra2n12c24542	integral component of membrane	UniRef90_B9I3S4Nodulin-like domain-containing protein	AT3G01930	Major facilitator superfamily protein
VessFrac	chr12_10401663_T_C	12	10401663	0	C	T	0.268	-0.600768	0.105503	5.52344e-08	0.0733809	0.246719	UTR3	Potra2n12c24542(Potra2n12c24542.1:c.*391A>G,Potra2n12c24542.2:c.*391A>G)	Potra2n12c24542	integral component of membrane	UniRef90_B9I3S4Nodulin-like domain-containing protein	AT3G01930	Major facilitator superfamily protein
VessFrac	chr17_10282195_C_T	17	10282195	2	T	C	0.077	0.906389	0.161694	8.24106e-08	0.0912379	0.240929	downstream	Potra2n17c31483(dist=1513)	Potra2n17c31483	NA	---NA---	NA	NA
Wall_thickness_um.1	chr3_659009_G_A	3	659009	2	A	G	0.175	-0.634546	0.108118	1.98511e-08	0.0625686	0.258122	intergenic	Potra2n3c6553(dist=2660),Potra2n3c6554(dist=3742)	NA	NA	NA	NA	NA
Wall_thickness_um.1	chr3_658919_T_C	3	658919	0	C	T	0.187	-0.611558	0.106421	2.82822e-08	0.0625686	0.250134	intergenic	Potra2n3c6553(dist=2570),Potra2n3c6554(dist=3832)	NA	NA	NA	NA	NA
Wall_thickness_um.1	chr3_658928_C_T	3	658928	0	T	C	0.187	-0.611558	0.106421	2.82822e-08	0.0625686	0.250134	intergenic	Potra2n3c6553(dist=2579),Potra2n3c6554(dist=3823)	NA	NA	NA	NA	NA

### Sheet: Sheet 2
Linkage disequilibrium R-squared values for significant SNPs in the hot spot of associations for TWG on chromosome 1. For each significant SNP associated with the phenotype (SNP A), the LD R-squared value is shown for every other SNP (SNP B) for which there is significant LD (R2 > 0.2).
Chromosome SNP A	Position (base pairs) SNP A	SNP name SNP A	Minor allele frequency SNP A	Chromosome SNP B	Position (base pairs) SNP B	SNP name SNP B	Minor allele frequency SNP B	LD R2	28055350
1	28055518	chr1_28055518_G_C	0.151685	1	28055350	chr1_28055350_T_G	0.455056	0.249154	28058677
1	28055518	chr1_28055518_G_C	0.151685	1	28055394	chr1_28055394_T_C	0.454545	0.216393	3327
1	28055518	chr1_28055518_G_C	0.151685	1	28055403	chr1_28055403_T_C	0.488636	0.217197
1	28055518	chr1_28055518_G_C	0.151685	1	28055467	chr1_28055467_T_C	0.460227	0.239503
1	28055518	chr1_28055518_G_C	0.151685	1	28055518	chr1_28055518_G_C	0.151685	1
1	28055518	chr1_28055518_G_C	0.151685	1	28055527	chr1_28055527_T_C	0.151685	1
1	28055518	chr1_28055518_G_C	0.151685	1	28055609	chr1_28055609_T_C	0.465909	0.236321
1	28055518	chr1_28055518_G_C	0.151685	1	28055615	chr1_28055615_C_T	0.181818	0.877288
1	28055518	chr1_28055518_G_C	0.151685	1	28055621	chr1_28055621_T_C	0.465909	0.236321
1	28055527	chr1_28055527_T_C	0.151685	1	28055350	chr1_28055350_T_G	0.455056	0.249154
1	28055527	chr1_28055527_T_C	0.151685	1	28055394	chr1_28055394_T_C	0.454545	0.216393
1	28055527	chr1_28055527_T_C	0.151685	1	28055403	chr1_28055403_T_C	0.488636	0.217197
1	28055527	chr1_28055527_T_C	0.151685	1	28055467	chr1_28055467_T_C	0.460227	0.239503
1	28055527	chr1_28055527_T_C	0.151685	1	28055518	chr1_28055518_G_C	0.151685	1
1	28055527	chr1_28055527_T_C	0.151685	1	28055527	chr1_28055527_T_C	0.151685	1
1	28055527	chr1_28055527_T_C	0.151685	1	28055609	chr1_28055609_T_C	0.465909	0.236321
1	28055527	chr1_28055527_T_C	0.151685	1	28055615	chr1_28055615_C_T	0.181818	0.877288
1	28055527	chr1_28055527_T_C	0.151685	1	28055621	chr1_28055621_T_C	0.465909	0.236321
1	28055811	chr1_28055811_G_A	0.142857	1	28055621	chr1_28055621_T_C	0.465909	0.230666
1	28055811	chr1_28055811_G_A	0.142857	1	28055783	chr1_28055783_A_G	0.43956	0.236425
1	28055811	chr1_28055811_G_A	0.142857	1	28055811	chr1_28055811_G_A	0.142857	1
1	28055811	chr1_28055811_G_A	0.142857	1	28055897	chr1_28055897_G_A	0.15	0.971965
1	28055811	chr1_28055811_G_A	0.142857	1	28055915	chr1_28055915_C_T	0.43956	0.20941
1	28055811	chr1_28055811_G_A	0.142857	1	28055974	chr1_28055974_G_A	0.126374	0.912033
1	28055811	chr1_28055811_G_A	0.142857	1	28055980	chr1_28055980_T_G	0.126374	0.912033
1	28055811	chr1_28055811_G_A	0.142857	1	28056100	chr1_28056100_G_T	0.12766	0.942207
1	28055897	chr1_28055897_G_A	0.15	1	28055621	chr1_28055621_T_C	0.465909	0.236321
1	28055897	chr1_28055897_G_A	0.15	1	28055783	chr1_28055783_A_G	0.43956	0.216393
1	28055897	chr1_28055897_G_A	0.15	1	28055811	chr1_28055811_G_A	0.142857	0.971965
1	28055897	chr1_28055897_G_A	0.15	1	28055897	chr1_28055897_G_A	0.15	1
1	28055897	chr1_28055897_G_A	0.15	1	28055915	chr1_28055915_C_T	0.43956	0.220519
1	28055897	chr1_28055897_G_A	0.15	1	28055974	chr1_28055974_G_A	0.126374	0.894613
1	28055897	chr1_28055897_G_A	0.15	1	28055980	chr1_28055980_T_G	0.126374	0.894613
1	28055897	chr1_28055897_G_A	0.15	1	28056100	chr1_28056100_G_T	0.12766	0.92173
1	28055897	chr1_28055897_G_A	0.15	1	28056104	chr1_28056104_G_A	0.12766	0.92173
1	28056459	chr1_28056459_G_A	0.144444	1	28056386	chr1_28056386_G_A	0.126316	0.942207
1	28056459	chr1_28056459_G_A	0.144444	1	28056415	chr1_28056415_C_T	0.121053	0.91685
1	28056459	chr1_28056459_G_A	0.144444	1	28056459	chr1_28056459_G_A	0.144444	1
1	28056459	chr1_28056459_G_A	0.144444	1	28056470	chr1_28056470_G_A	0.15	0.972111
1	28056459	chr1_28056459_G_A	0.144444	1	28056511	chr1_28056511_C_T	0.155914	0.869552
1	28056459	chr1_28056459_G_A	0.144444	1	28056660	chr1_28056660_T_C	0.403226	0.260538
1	28056470	chr1_28056470_G_A	0.15	1	28056386	chr1_28056386_G_A	0.126316	0.92193
1	28056470	chr1_28056470_G_A	0.15	1	28056415	chr1_28056415_C_T	0.121053	0.900594
1	28056470	chr1_28056470_G_A	0.15	1	28056459	chr1_28056459_G_A	0.144444	0.972111
1	28056470	chr1_28056470_G_A	0.15	1	28056470	chr1_28056470_G_A	0.15	1
1	28056470	chr1_28056470_G_A	0.15	1	28056511	chr1_28056511_C_T	0.155914	0.894955
1	28056470	chr1_28056470_G_A	0.15	1	28056660	chr1_28056660_T_C	0.403226	0.26862
1	28056470	chr1_28056470_G_A	0.15	1	28056757	chr1_28056757_A_G	0.15	1
1	28056757	chr1_28056757_A_G	0.15	1	28056470	chr1_28056470_G_A	0.15	1
1	28056757	chr1_28056757_A_G	0.15	1	28056511	chr1_28056511_C_T	0.155914	1
1	28056757	chr1_28056757_A_G	0.15	1	28056660	chr1_28056660_T_C	0.403226	0.270492
1	28056757	chr1_28056757_A_G	0.15	1	28056757	chr1_28056757_A_G	0.15	1
1	28056757	chr1_28056757_A_G	0.15	1	28056781	chr1_28056781_C_A	0.153409	1
1	28056757	chr1_28056757_A_G	0.15	1	28056801	chr1_28056801_A_G	0.454545	0.258618
1	28056757	chr1_28056757_A_G	0.15	1	28056812	chr1_28056812_G_C	0.454545	0.258618
1	28056757	chr1_28056757_A_G	0.15	1	28056898	chr1_28056898_C_T	0.139785	0.971888
1	28056757	chr1_28056757_A_G	0.15	1	28056992	chr1_28056992_G_A	0.131868	0.863937
1	28056781	chr1_28056781_C_A	0.153409	1	28056511	chr1_28056511_C_T	0.155914	1
1	28056781	chr1_28056781_C_A	0.153409	1	28056660	chr1_28056660_T_C	0.403226	0.266697
1	28056781	chr1_28056781_C_A	0.153409	1	28056757	chr1_28056757_A_G	0.15	1
1	28056781	chr1_28056781_C_A	0.153409	1	28056781	chr1_28056781_C_A	0.153409	1
1	28056781	chr1_28056781_C_A	0.153409	1	28056801	chr1_28056801_A_G	0.454545	0.258618
1	28056781	chr1_28056781_C_A	0.153409	1	28056812	chr1_28056812_G_C	0.454545	0.258618
1	28056781	chr1_28056781_C_A	0.153409	1	28056898	chr1_28056898_C_T	0.139785	0.971888
1	28056781	chr1_28056781_C_A	0.153409	1	28056992	chr1_28056992_G_A	0.131868	0.863937
1	28056992	chr1_28056992_G_A	0.131868	1	28056757	chr1_28056757_A_G	0.15	0.863937
1	28056992	chr1_28056992_G_A	0.131868	1	28056781	chr1_28056781_C_A	0.153409	0.863937
1	28056992	chr1_28056992_G_A	0.131868	1	28056801	chr1_28056801_A_G	0.454545	0.22408
1	28056992	chr1_28056992_G_A	0.131868	1	28056812	chr1_28056812_G_C	0.454545	0.22408
1	28056992	chr1_28056992_G_A	0.131868	1	28056898	chr1_28056898_C_T	0.139785	0.816004
1	28056992	chr1_28056992_G_A	0.131868	1	28056992	chr1_28056992_G_A	0.131868	1
1	28058398	chr1_28058398_C_A	0.175	1	28058271	chr1_28058271_T_C	0.449438	0.356375
1	28058398	chr1_28058398_C_A	0.175	1	28058308	chr1_28058308_A_G	0.435484	0.33748
1	28058398	chr1_28058398_C_A	0.175	1	28058395	chr1_28058395_T_C	0.460227	0.378552
1	28058398	chr1_28058398_C_A	0.175	1	28058398	chr1_28058398_C_A	0.175	1
1	28058398	chr1_28058398_C_A	0.175	1	28058412	chr1_28058412_T_C	0.159091	1
1	28058398	chr1_28058398_C_A	0.175	1	28058414	chr1_28058414_G_T	0.363636	0.530985
1	28058398	chr1_28058398_C_A	0.175	1	28058449	chr1_28058449_C_G	0.455056	0.378552
1	28058398	chr1_28058398_C_A	0.175	1	28058494	chr1_28058494_C_T	0.137755	0.973079
1	28058412	chr1_28058412_T_C	0.159091	1	28058271	chr1_28058271_T_C	0.449438	0.223657
1	28058412	chr1_28058412_T_C	0.159091	1	28058308	chr1_28058308_A_G	0.435484	0.234583
1	28058412	chr1_28058412_T_C	0.159091	1	28058395	chr1_28058395_T_C	0.460227	0.245564
1	28058412	chr1_28058412_T_C	0.159091	1	28058398	chr1_28058398_C_A	0.175	1
1	28058412	chr1_28058412_T_C	0.159091	1	28058412	chr1_28058412_T_C	0.159091	1
1	28058412	chr1_28058412_T_C	0.159091	1	28058414	chr1_28058414_G_T	0.363636	0.385221
1	28058412	chr1_28058412_T_C	0.159091	1	28058449	chr1_28058449_C_G	0.455056	0.245564
1	28058412	chr1_28058412_T_C	0.159091	1	28058494	chr1_28058494_C_T	0.137755	0.973719
1	28058494	chr1_28058494_C_T	0.137755	1	28058308	chr1_28058308_A_G	0.435484	0.223071
1	28058494	chr1_28058494_C_T	0.137755	1	28058395	chr1_28058395_T_C	0.460227	0.239503
1	28058494	chr1_28058494_C_T	0.137755	1	28058398	chr1_28058398_C_A	0.175	0.973079
1	28058494	chr1_28058494_C_T	0.137755	1	28058412	chr1_28058412_T_C	0.159091	0.973719
1	28058494	chr1_28058494_C_T	0.137755	1	28058414	chr1_28058414_G_T	0.363636	0.374539
1	28058494	chr1_28058494_C_T	0.137755	1	28058449	chr1_28058449_C_G	0.455056	0.241521
1	28058494	chr1_28058494_C_T	0.137755	1	28058494	chr1_28058494_C_T	0.137755	1
1	28058494	chr1_28058494_C_T	0.137755	1	28058677	chr1_28058677_G_A	0.136842	0.915249

### Sheet: Sheet3
List of the 38 SNPs with LD with at least one of the other signficant SNPs associated with TWG in the 3327 region ("hot spot") on chromosome 1
chr1_28055350_T_G
chr1_28055394_T_C
chr1_28055403_T_C
chr1_28055467_T_C
chr1_28055518_G_C
chr1_28055527_T_C
chr1_28055609_T_C
chr1_28055615_C_T
chr1_28055621_T_C
chr1_28055783_A_G
chr1_28055811_G_A
chr1_28055897_G_A
chr1_28055915_C_T
chr1_28055974_G_A
chr1_28055980_T_G
chr1_28056100_G_T
chr1_28056104_G_A
chr1_28056386_G_A
chr1_28056415_C_T
chr1_28056459_G_A
chr1_28056470_G_A
chr1_28056511_C_T
chr1_28056660_T_C
chr1_28056757_A_G
chr1_28056781_C_A
chr1_28056801_A_G
chr1_28056812_G_C
chr1_28056898_C_T
chr1_28056992_G_A
chr1_28058271_T_C
chr1_28058308_A_G
chr1_28058395_T_C
chr1_28058398_C_A
chr1_28058412_T_C
chr1_28058414_G_T
chr1_28058449_C_G
chr1_28058494_C_T
chr1_28058677_G_A
